# Bloodmeal metabarcoding of the argasid tick (*Ornithodoros turicata* Dugès) reveals extensive vector-host associations

**DOI:** 10.1101/2023.08.07.552345

**Authors:** Sujata Balasubramanian, Rachel E. Busselman, Nadia Fernandez-Santos, Andy Grunwald, Nicholas Wolff, Nicholas Hathaway, Andrew Hillhouse, Jeffrey A. Bailey, Pete D. Teel, Francisco C. Ferreira, Sarah A. Hamer, Gabriel L. Hamer

## Abstract

Molecular methods to understand host feeding patterns of arthropod vectors are critical to assess exposure risk to vector-borne disease and unveil complex ecological interactions. We build on our prior work discovering the utility of PCR-Sanger sequencing bloodmeal analysis that work remarkably well for soft ticks (Acari: Argasidae), unlike for hard ticks (Acari: Ixodidae), thanks to their unique physiology that retains vertebrate DNA from prior bloodmeals viable for years. Here, we capitalize on this feature and apply bloodmeal metabarcoding using amplicon deep sequencing to identify multiple host species in individual *Ornithodoros turicata* soft ticks collected from two natural areas in Texas, United States. Of 788 collected *O. turicata*, 394 were evaluated for bloodmeal source via metabarcoding, revealing 27 different vertebrate host species (17 mammals, 5 birds, 1 reptile, and 4 amphibians) fed upon by 274 soft ticks. Information on multiple hosts for individual *O. turicata* was derived from 168 of these (61%). Metabarcoding revealed more mixed vertebrate bloodmeals in *O. turicata* previously processed using Sanger sequencing. These data reveal wide host range of *O. turicata* and demonstrate the value of bloodmeal metabarcoding for understanding the ecology for known and potential tick-borne pathogens circulating among humans, domestic animals and wildlife such as relapsing fever caused by *Borrelia turicatae*. Our results also document, for the first time an off-host soft tick collected to have evidence of prior feeding on wild pig which is a critical observation in the context of the threat of enzootic transmission of African swine fever virus if it were introduced to the US. This research enhances our understanding of vector-host associations and offers a promising perspective for biodiversity monitoring and disease control strategies.
