## Supplementary material for "Bloodmeal metabarcoding of the argasid tick (*Ornithodoros turicata* Dugès) reveals extensive vector-host associations": Supplemetal Spreadsheet GCSNA and LANWR

### Sheet: GCSNA
Tick ID	Species	Host 1	Host 2	Host 3	Host 4	Host 5	Host 6	# hosts
ST-14A	Ornithodoros turicata	Homo sapiens	Procyon lotor					2
ST-14B	Ornithodoros turicata	Procyon lotor	Homo sapiens					2
ST-14C	Ornithodoros turicata	Homo sapiens	Didelphis virginiana	Procyon lotor				3
ST-14D	Ornithodoros turicata	Procyon lotor	Homo sapiens					2
ST-14E	Ornithodoros turicata	Homo sapiens	Racoon					2
ST-15A	Ornithodoros turicata	Pecari tajacu	Canis lupus familiaris	Peromyscus pectoralis				3
ST-15B	Ornithodoros turicata	Pecari tajacu	Homo sapiens					2
ST-15C	Ornithodoros turicata
ST-15D	Ornithodoros turicata
ST-15E	Ornithodoros turicata
ST-16A	Ornithodoros turicata
ST-16B	Ornithodoros turicata
ST-16C	Ornithodoros turicata
ST-16D	Ornithodoros turicata
ST-17D	Ornithodoros turicata	Homo sapiens						1
ST-18A	Ornithodoros turicata	Pecari tajacu						1
ST-18B	Ornithodoros turicata	Procyon lotor	Homo sapiens					2
ST-18E	Ornithodoros turicata	Procyon lotor	Homo sapiens	Felis catus domesticus	Eleutherodactylus marnockii			4
ST-19B	Ornithodoros turicata	Homo sapiens						1
ST-19C	Ornithodoros turicata	Procyon lotor	Homo sapiens					2
ST-19E	Ornithodoros turicata	Pecari tajacu	Homo sapiens					2
ST-20A	Ornithodoros turicata	Crotalus spp	Homo sapiens					2
ST-20B	Ornithodoros turicata	Procyon lotor	Homo sapiens	Canis lupus familiaris				3
ST-20C	Ornithodoros turicata
ST-21A	Ornithodoros turicata
ST-21C	Ornithodoros turicata
ST-21E	Ornithodoros turicata	Procyon lotor						1
ST-22B	Ornithodoros turicata	Crotalus spp	Homo sapiens					2
ST-40A	Ornithodoros turicata
ST-40B	Ornithodoros turicata	Procyon lotor	Homo sapiens	Meleagris gallopavo	Cathartes aura			4
ST-40C	Ornithodoros turicata	Procyon lotor						1
ST-40D	Ornithodoros turicata	Pecari tajacu	Homo sapiens					2
ST-41D	Ornithodoros turicata
ST-41E	Ornithodoros turicata	Erethizon dorsatum	Homo sapiens					2
ST-43A	Ornithodoros turicata
ST-43B	Ornithodoros turicata	Pecari tajacu	Homo sapiens					2
ST-43C	Ornithodoros turicata
ST-44B	Ornithodoros turicata
ST-44C	Ornithodoros turicata	Pecari tajacu	Homo sapiens					2
ST-44D	Ornithodoros turicata	Pecari tajacu	Homo sapiens	Erethizon dorsatum	Procyon lotor			4
ST-44E	Ornithodoros turicata	Pecari tajacu	Sciuridae					1
ST-45A	Ornithodoros turicata	Pecari tajacu	Homo sapiens	Capra hircus				3
ST-45B	Ornithodoros turicata
ST-45C	Ornithodoros turicata	Pecari tajacu	Homo sapiens					2
ST-45D	Ornithodoros turicata	Homo sapiens	Procyon lotor	Pecari tajacu				3
ST-45E	Ornithodoros turicata	Homo sapiens	Pecari tajacu	Procyon lotor				3
ST-46B	Ornithodoros turicata	Homo sapiens	Procyon lotor					2
ST-46C	Ornithodoros turicata	Procyon lotor	Erethizon dorsatum	Homo sapiens				3
ST-47A	Ornithodoros turicata	Procyon lotor	Pecari tajacu	Cathartes aura	Meleagris gallopavo	Homo sapiens	Crotalus spp	6
ST-47D	Ornithodoros turicata	Erethizon dorsatum	Pecari tajacu	Procyon lotor	Homo sapiens			4
ST-47E	Ornithodoros turicata	Pecari tajacu	Homo sapiens	Procyon lotor				3
ST-48D	Ornithodoros turicata	Pecari tajacu	Homo sapiens					2
ST-51A	Ornithodoros turicata	Eleutherodactylus marnockii	Homo sapiens					2
ST-51D	Ornithodoros turicata	Pecari tajacu	Homo sapiens					2
ST-53A	Ornithodoros turicata	Pecari tajacu	Homo sapiens					2
ST-53B	Ornithodoros turicata
ST-24A	Ornithodoros turicata
ST-24B	Ornithodoros turicata	Incilius valliceps	Homo sapiens	Odocoileus virginianus	Homo sapiens	Procyon lotor		4
ST-24C	Ornithodoros turicata	Erethizon dorsatum	Incilius valliceps	Homo sapiens				3
ST-24D	Ornithodoros turicata	Procyon lotor	Homo sapiens					2
ST-24E	Ornithodoros turicata
ST-25A	Ornithodoros turicata	Erethizon dorsatum	Bos taurus					2
ST-25B	Ornithodoros turicata	Erethizon dorsatum	Homo sapiens	Eleutherodactylus marnockii				3
ST-25C	Ornithodoros turicata	Erethizon dorsatum	Eleutherodactylus marnockii					2
ST-25D	Ornithodoros turicata
ST-25E	Ornithodoros turicata
ST-26A	Ornithodoros turicata
ST-26B	Ornithodoros turicata
ST-26D	Ornithodoros turicata
ST-55B	Ornithodoros turicata	Erethizon dorsatum	Homo sapiens					2
ST-55C	Ornithodoros turicata	Erethizon dorsatum	Homo sapiens					2
ST-55D	Ornithodoros turicata	Pecari tajacu						1
ST-55E	Ornithodoros turicata	Homo sapiens	Pecari tajacu	Procyon lotor				3
ST-56A	Ornithodoros turicata	Homo sapiens	Procyon lotor					2
ST-56B	Ornithodoros turicata	Procyon lotor	Erethizon dorsatum	Homo sapiens				3
ST-56C	Ornithodoros turicata	Homo sapiens	Procyon lotor	Erethizon dorsatum				3
ST-56D	Ornithodoros turicata	Erethizon dorsatum	Pecari tajacu	Procyon lotor				3
ST-56E	Ornithodoros turicata	Incilius valliceps	Homo sapiens					2
ST-57B	Ornithodoros turicata	Erethizon dorsatum	Homo sapiens					2
ST-57C	Ornithodoros turicata	Erethizon dorsatum	Homo sapiens					2
ST-57D	Ornithodoros turicata
ST-57E	Ornithodoros turicata	Homo sapiens	Sus scrofa	Craugastor augusti				3
ST-58C	Ornithodoros turicata	Erethizon dorsatum						1
ST-58D	Ornithodoros turicata	Erethizon dorsatum	Homo sapiens					2
ST-58E	Ornithodoros turicata	Erethizon dorsatum	Homo sapiens	Sus scrofa				3
ST-59A	Ornithodoros turicata	Procyon lotor	Erethizon dorsatum	Homo sapiens				3
ST-59B	Ornithodoros turicata	Homo sapiens	Procyon lotor	Craugastor augusti				3
ST-59C	Ornithodoros turicata	Incilius valliceps	Homo sapiens					2
ST-59D	Ornithodoros turicata	Erethizon dorsatum		Homo sapiens				2
ST-60A	Ornithodoros turicata	Incilius valliceps	Erethizon dorsatum					2
ST-60B	Ornithodoros turicata	Erethizon dorsatum	Homo sapiens					2
ST-60D	Ornithodoros turicata	Erethizon dorsatum	Homo sapiens					2
ST-60E	Ornithodoros turicata	Erethizon dorsatum	Homo sapiens					2
ST-60F	Ornithodoros turicata	Erethizon dorsatum	Homo sapiens					2
ST-61C	Ornithodoros turicata	Erethizon dorsatum	Homo sapiens					2
ST-61E	Ornithodoros turicata	Erethizon dorsatum	Homo sapiens					2
ST-62A	Ornithodoros turicata
ST-62B	Ornithodoros turicata
ST-62C	Ornithodoros turicata	Erethizon dorsatum	Homo sapiens					2
ST-62E	Ornithodoros turicata	Erethizon dorsatum						1
ST-63C	Ornithodoros turicata	Erethizon dorsatum	Homo sapiens					2
ST-64A	Ornithodoros turicata	Craugastor augusti	Didelphis virginiana					2
ST-64C	Ornithodoros turicata	Procyon lotor						1
ST-65A	Ornithodoros turicata	Erethizon dorsatum						1
ST-65B	Ornithodoros turicata	Erethizon dorsatum						1
ST-65C	Ornithodoros turicata	Erethizon dorsatum	Homo sapiens					2
ST-65D	Ornithodoros turicata	Erethizon dorsatum	Homo sapiens					2
ST-65E	Ornithodoros turicata	Procyon lotor	Homo sapiens					2
ST-66E	Ornithodoros turicata
ST-67E	Ornithodoros turicata	Erethizon dorsatum	Homo sapiens					2
ST-68A	Ornithodoros turicata	Procyon lotor	Homo sapiens					2
ST-69D	Ornithodoros turicata	Homo sapiens	Craugastor augusti					2
ST-01A	Ornithodoros turicata
ST-01B	Ornithodoros turicata	Coragyps atratus	Homo sapiens					2
ST-01C	Ornithodoros turicata	Urocyon cinereoargenteus						1
ST-01D	Ornithodoros turicata
ST-01E	Ornithodoros turicata	Homo sapiens	Procyon lotor					2
ST-02A	Ornithodoros turicata	Procyon lotor	Homo sapiens					2
ST-02B	Ornithodoros turicata
ST-02C	Ornithodoros turicata	Procyon lotor	Homo sapiens					2
ST-02D	Ornithodoros turicata	Procyon lotor	Homo sapiens					2
ST-02E	Ornithodoros turicata	Homo sapiens	Procyon lotor					2
ST-02F	Ornithodoros turicata
ST-03A	Ornithodoros turicata
ST-03B	Ornithodoros turicata	Meleagris gallopavo	Homo sapiens					2
ST-03C	Ornithodoros turicata
ST-03D	Ornithodoros turicata	Procyon lotor	Homo sapiens	Canis lupus familiaris				3
ST-04B	Ornithodoros turicata	Incilius valliceps	Homo sapiens	Procyon lotor				3
ST-04C	Ornithodoros turicata	Procyon lotor						1
ST-05A	Ornithodoros turicata
ST-05B	Ornithodoros turicata
ST-05C	Ornithodoros turicata	Procyon lotor						1
ST-05E	Ornithodoros turicata	Procyon lotor	Homo sapiens					2
ST-07C	Ornithodoros turicata	Procyon lotor	Homo sapiens	Erethizon dorsatum				3
ST-08A	Ornithodoros turicata	Homo sapiens	Procyon lotor					2
ST-08C	Ornithodoros turicata	Homo sapiens	Cathartes aura	Procyon lotor				3
ST-08E	Ornithodoros turicata	Procyon lotor	Homo sapiens					2
ST-11A	Ornithodoros turicata	Didelphis virginiana	Procyon lotor					2
ST-11B	Ornithodoros turicata	Procyon lotor	Homo sapiens					2
ST-11E	Ornithodoros turicata	Didelphis virginiana						1
ST-70E	Ornithodoros turicata
ST-72A	Ornithodoros turicata
ST-72H	Ornithodoros turicata	Coragyps atratus						1
ST-74E	Ornithodoros turicata
ST-75E	Ornithodoros turicata
ST-75I	Ornithodoros turicata	Procyon lotor	Homo sapiens					2
ST-76G	Ornithodoros turicata
ST-76H	Ornithodoros turicata	Cathartes aura	Homo sapiens	Erethizon dorsatum				3
ST-77E	Ornithodoros turicata	Homo sapiens	Cathartes aura	Sus scrofa	Coragyps atratus			4
ST-77F	Ornithodoros turicata
ST-77G	Ornithodoros turicata
ST-77H	Ornithodoros turicata
ST-78B	Ornithodoros turicata
ST-78C	Ornithodoros turicata	Procyon lotor	Homo sapiens					2
ST-78I	Ornithodoros turicata	Procyon lotor	Homo sapiens					2
ST-79F	Ornithodoros turicata
ST-80B	Ornithodoros turicata	Procyon lotor	Homo sapiens					2
ST-80C	Ornithodoros turicata
ST-80D	Ornithodoros turicata
ST-80F	Ornithodoros turicata	Procyon lotor						1
ST-80H	Ornithodoros turicata	Procyon lotor	Homo sapiens					2
ST-81B	Ornithodoros turicata	Cathartes aura	Homo sapiens					2
ST-81I	Ornithodoros turicata	Procyon lotor						1
ST-81J	Ornithodoros turicata	Procyon lotor	Homo sapiens					2
ST-82B	Ornithodoros turicata
ST-82G	Ornithodoros turicata	Procyon lotor	Homo sapiens					2
ST-82I	Ornithodoros turicata
ST-82J	Ornithodoros turicata	Homo sapiens	Passerifomes					2
ST-80E	Ornithodoros turicata
ST-82H	Ornithodoros turicata
ST-03E	Ornithodoros turicata
ST-04A	Ornithodoros turicata
ST-04D	Ornithodoros turicata
ST-04E	Ornithodoros turicata
ST-05D	Ornithodoros turicata
ST-06A	Ornithodoros turicata
ST-06B	Ornithodoros turicata
ST-06C	Ornithodoros turicata
ST-06D	Ornithodoros turicata
ST-06E	Ornithodoros turicata
ST-07A	Ornithodoros turicata
ST-07B	Ornithodoros turicata
ST-07D	Ornithodoros turicata
ST-07E	Ornithodoros turicata
ST-07F	Ornithodoros turicata
ST-08B	Ornithodoros turicata
ST-08D	Ornithodoros turicata
ST-08F	Ornithodoros turicata
ST-09A	Ornithodoros turicata
ST-09B	Ornithodoros turicata
ST-09C	Ornithodoros turicata
ST-09D	Ornithodoros turicata
ST-09E	Ornithodoros turicata
ST-10A	Ornithodoros turicata
ST-10B	Ornithodoros turicata
ST-10C	Ornithodoros turicata
ST-10D	Ornithodoros turicata
ST-10E	Ornithodoros turicata
ST-11C	Ornithodoros turicata
ST-11D	Ornithodoros turicata
ST-12A	Ornithodoros turicata
ST-12B	Ornithodoros turicata
ST-12C	Ornithodoros turicata
ST-12D	Ornithodoros turicata
ST-12E	Ornithodoros turicata
ST-12F	Ornithodoros turicata
ST-13A	Ornithodoros turicata
ST-13B	Ornithodoros turicata
ST-13C	Ornithodoros turicata
ST-13D	Ornithodoros turicata
ST-13E	Ornithodoros turicata
ST-16E	Ornithodoros turicata
ST-17A	Ornithodoros turicata
ST-17B	Ornithodoros turicata
ST-17E	Ornithodoros turicata
ST-18C	Ornithodoros turicata
ST-18D	Ornithodoros turicata
ST-19A	Ornithodoros turicata
ST-19D	Ornithodoros turicata
ST-20D	Ornithodoros turicata
ST-20E	Ornithodoros turicata
ST-21B	Ornithodoros turicata
ST-21D	Ornithodoros turicata
ST-22A	Ornithodoros turicata
ST-22C	Ornithodoros turicata
ST-22D	Ornithodoros turicata
ST-22E	Ornithodoros turicata
ST-23A	Ornithodoros turicata
ST-23B	Ornithodoros turicata
ST-23C	Ornithodoros turicata
ST-23D	Ornithodoros turicata
ST-23E	Ornithodoros turicata
ST-40E	Ornithodoros turicata
ST-41A	Ornithodoros turicata
ST-41B	Ornithodoros turicata
ST-41C	Ornithodoros turicata
ST-43D	Ornithodoros turicata
ST-43E	Ornithodoros turicata
ST-46A	Ornithodoros turicata
ST-47B	Ornithodoros turicata
ST-47C	Ornithodoros turicata
ST-48B	Ornithodoros turicata
ST-48C	Ornithodoros turicata
ST-48E	Ornithodoros turicata
ST-49A	Ornithodoros turicata
ST-49B	Ornithodoros turicata
ST-49C	Ornithodoros turicata
ST-49D	Ornithodoros turicata
ST-49E	Ornithodoros turicata
ST-50A	Ornithodoros turicata
ST-50B	Ornithodoros turicata
ST-50C	Ornithodoros turicata
ST-50D	Ornithodoros turicata
ST-50E	Ornithodoros turicata
ST-51B	Ornithodoros turicata
ST-51C	Ornithodoros turicata
ST-51E	Ornithodoros turicata
ST-52A	Ornithodoros turicata
ST-52B	Ornithodoros turicata
ST-53C	Ornithodoros turicata
ST-53D	Ornithodoros turicata
ST-55A	Ornithodoros turicata
ST-57A	Ornithodoros turicata
ST-58A	Ornithodoros turicata
ST-58B	Ornithodoros turicata
ST-59E	Ornithodoros turicata
ST-60C	Ornithodoros turicata
ST-61A	Ornithodoros turicata
ST-61D	Ornithodoros turicata
ST-62D	Ornithodoros turicata
ST-63A	Ornithodoros turicata
ST-63B	Ornithodoros turicata
ST-63D	Ornithodoros turicata
ST-63E	Ornithodoros turicata
ST-64B	Ornithodoros turicata
ST-64D	Ornithodoros turicata
ST-64E	Ornithodoros turicata
ST-66A	Ornithodoros turicata
ST-66B	Ornithodoros turicata
ST-66C	Ornithodoros turicata
ST-66D	Ornithodoros turicata
ST-67A	Ornithodoros turicata
ST-67B	Ornithodoros turicata
ST-67C	Ornithodoros turicata
ST-67D	Ornithodoros turicata
ST-68B	Ornithodoros turicata
ST-68C	Ornithodoros turicata
ST-68D	Ornithodoros turicata
ST-68E	Ornithodoros turicata
ST-69A	Ornithodoros turicata
ST-69B	Ornithodoros turicata
ST-69C	Ornithodoros turicata
ST-70A	Ornithodoros turicata
ST-70B	Ornithodoros turicata
ST-70C	Ornithodoros turicata
ST-70D	Ornithodoros turicata
ST-71A	Ornithodoros turicata
ST-71B	Ornithodoros turicata
ST-71C	Ornithodoros turicata
ST-71D	Ornithodoros turicata
ST-71E	Ornithodoros turicata
ST-72B	Ornithodoros turicata
ST-72C	Ornithodoros turicata
ST-72D	Ornithodoros turicata
ST-72E	Ornithodoros turicata
ST-72F	Ornithodoros turicata
ST-72G	Ornithodoros turicata
ST-72I	Ornithodoros turicata
ST-72J	Ornithodoros turicata
ST-73A	Ornithodoros turicata
ST-73B	Ornithodoros turicata
ST-73C	Ornithodoros turicata
ST-73D	Ornithodoros turicata
ST-73E	Ornithodoros turicata
ST-73F	Ornithodoros turicata
ST-73G	Ornithodoros turicata
ST-73H	Ornithodoros turicata
ST-73I	Ornithodoros turicata
ST-73J	Ornithodoros turicata
ST-74A	Ornithodoros turicata
ST-74B	Ornithodoros turicata
ST-74C	Ornithodoros turicata
ST-74D	Ornithodoros turicata
ST-75A	Ornithodoros turicata
ST-75B	Ornithodoros turicata
ST-75C	Ornithodoros turicata
ST-75D	Ornithodoros turicata
ST-75F	Ornithodoros turicata
ST-75G	Ornithodoros turicata
ST-75H	Ornithodoros turicata
ST-75J	Ornithodoros turicata
ST-76A	Ornithodoros turicata
ST-76B	Ornithodoros turicata
ST-76C	Ornithodoros turicata
ST-76D	Ornithodoros turicata
ST-76E	Ornithodoros turicata
ST-76F	Ornithodoros turicata
ST-76I	Ornithodoros turicata
ST-77A	Ornithodoros turicata
ST-77B	Ornithodoros turicata
ST-77C	Ornithodoros turicata
ST-77D	Ornithodoros turicata
ST-77I	Ornithodoros turicata
ST-77J	Ornithodoros turicata
ST-77K	Ornithodoros turicata
ST-78A	Ornithodoros turicata
ST-78D	Ornithodoros turicata
ST-78E	Ornithodoros turicata
ST-78F	Ornithodoros turicata
ST-78G	Ornithodoros turicata
ST-78H	Ornithodoros turicata
ST-78J	Ornithodoros turicata
ST-79A	Ornithodoros turicata
ST-79B	Ornithodoros turicata
ST-79C	Ornithodoros turicata
ST-79D	Ornithodoros turicata
ST-79E	Ornithodoros turicata
ST-79G	Ornithodoros turicata
ST-79H	Ornithodoros turicata
ST-79I	Ornithodoros turicata
ST-79J	Ornithodoros turicata
ST-80A	Ornithodoros turicata
ST-80G	Ornithodoros turicata
ST-80I	Ornithodoros turicata
ST-80J	Ornithodoros turicata
ST-81A	Ornithodoros turicata
ST-81C	Ornithodoros turicata
ST-81D	Ornithodoros turicata
ST-81E	Ornithodoros turicata
ST-81F	Ornithodoros turicata
ST-81G	Ornithodoros turicata
ST-81H	Ornithodoros turicata
ST-82A	Ornithodoros turicata
ST-82C	Ornithodoros turicata
ST-82D	Ornithodoros turicata
ST-82E	Ornithodoros turicata
ST-82F	Ornithodoros turicata
ST-07C	Ornithodoros turicata
ST-45A	Ornithodoros turicata
ST-08A	Ornithodoros turicata
ST-61B	Ornithodoros turicata

### Sheet: LANWR
Individual tick ID	Species	Length (mm)	Life stage	Sex	Host 1	Host 2	Host 3	Host 4	Number of hosts
LA-14A	Ornithodoros turicata	3.5	N	N (late)	Dasypus novemcinctus	Homo sapiens			2
LA-14B	Ornithodoros turicata	2	N	N	Dasypus novemcinctus	Homo sapiens			2
LA-14C	Ornithodoros turicata	2	N	N	Dasypus novemcinctus				2
LA-14D	Ornithodoros turicata	1.4	N	N	Dasypus novemcinctus				1
LA-14E	Ornithodoros turicata	2.1	N	N
LA-14F	Ornithodoros turicata	2.2	N	N	Dasypus novemcinctus	Homo sapiens			2
LA-14G	Ornithodoros turicata	2	N	N	Dasypus novemcinctus				1
LA-14H	Ornithodoros turicata	2	N	N	Dasypus novemcinctus	Homo sapiens			2
LA-14I	Ornithodoros turicata	2	N	N	Dasypus novemcinctus				1
LA-14J	Ornithodoros turicata	2	N	N	Dasypus novemcinctus				1
LA-14K	Ornithodoros turicata	3.2	N	N (late)	Dasypus novemcinctus	Homo sapiens			2
LA-14L	Ornithodoros turicata	2.1	N	N	Dasypus novemcinctus				1
LA-14M	Ornithodoros turicata	2.4	N	N	Dasypus novemcinctus	Homo sapiens			2
LA-14N	Ornithodoros turicata	5.3	A	M	Dasypus novemcinctus				1
LA-14O	Ornithodoros turicata	5.3	A	M	Dasypus novemcinctus				1
LA-14P	Ornithodoros turicata	5.7	A	M	Dasypus novemcinctus				1
LA-14Q	Ornithodoros turicata	5.9	A	F	Dasypus novemcinctus	Homo sapiens			2
LA-15A	Ornithodoros turicata	1.4	N	N	Didelphis virginiana	Homo sapiens			2
LA-15B	Ornithodoros turicata	5.6	A	F	Didelphis virginiana				1
LA-15C	Ornithodoros turicata	6.4	A	F	Didelphis virginiana				1
LA-15D	Ornithodoros turicata	5.9	A	F	Didelphis virginiana				1
LA-15E	Ornithodoros turicata	6.4	A	F	Didelphis virginiana	Homo sapiens			2
LA-15F	Ornithodoros turicata	0.9	L	L
LA-15G	Ornithodoros turicata	6.3	A	F	Didelphis virginiana				1
LA-15H	Ornithodoros turicata	5.6	A	M	Dasypus novemcinctus				1
LA-15I	Ornithodoros turicata	6	A	F	Didelphis virginiana				1
LA-15J	Ornithodoros turicata	6	A	F	Didelphis virginiana				1
LA-15K	Ornithodoros turicata	4.3	N	N (late)	Didelphis virginiana				1
LA-15L	Ornithodoros turicata	0.9	L	L
LA-15M	Ornithodoros turicata	4.6	N	N (late)	Dasypus novemcinctus				1
LA-15N	Ornithodoros turicata	5	A	M	Dasypus novemcinctus				1
LA-15O	Ornithodoros turicata	3.5	N	N (late)	Dasypus novemcinctus				1
LA-15P	Ornithodoros turicata	4	N	N (late)
LA-15Q	Ornithodoros turicata	1.5	N	N	Dasypus novemcinctus				1
LA-15R	Ornithodoros turicata	4.5	A	M	Dasypus novemcinctus	Homo sapiens			2
LA-15S	Ornithodoros turicata	4.7	A	M	Dasypus novemcinctus				1
LA-15T	Ornithodoros turicata	3.6	N	N (late)	Dasypus novemcinctus	Homo sapiens			2
LA-15U	Ornithodoros turicata	1.9	L	L
LA-15V	Ornithodoros turicata	4.3	A	M	Dasypus novemcinctus				1
LA-15W	Ornithodoros turicata	5	A	M	Didelphis virginiana	Cathartes aura			2
LA-15X	Ornithodoros turicata	4.2	N	N (late)	Didelphis virginiana	Homo sapiens			2
LA-15Y	Ornithodoros turicata	5.1	A	F	Didelphis virginiana	Homo sapiens			2
LA-16A	Ornithodoros turicata	2.1	n	n
LA-1A	Ornithodoros turicata	7.2	A	F	Didelphis virginiana	Homo sapiens			2
LA-1C	Ornithodoros turicata	4.3	A	M
LA-1D	Ornithodoros turicata	2.7	N	N	Didelphis virginiana				1
LA-1E	Ornithodoros turicata	4	A	M
LA-1F	Ornithodoros turicata	4.6	A	F
LA-1G	Ornithodoros turicata	2.8	N	N
LA-1H	Ornithodoros turicata	3.1	N	N	Didelphis virginiana	Homo sapiens			2
LA-1I	Ornithodoros turicata	5.2	A	F	Didelphis virginiana				1
LA-1J	Ornithodoros turicata	5.5	A	F	Didelphis virginiana				1
LA-1K	Ornithodoros turicata	6.6	A	F
LA-1L	Ornithodoros turicata	4.5	N	N (late)	Didelphis virginiana				1
LA-1M	Ornithodoros turicata	6.3	A	F	Didelphis virginiana	Homo sapiens			2
LA-1N	Ornithodoros turicata	5.8	A	F	Didelphis virginiana	Dasypus novemcinctus	Homo sapiens		3
LA-1O	Ornithodoros turicata	7	A	F	Didelphis virginiana				1
LA-1P	Ornithodoros turicata	2.8	N	N	Didelphis virginiana	Homo sapiens			2
LA-1Q	Ornithodoros turicata	5.7	A	F	Didelphis virginiana	Homo sapiens			2
LA-1R	Ornithodoros turicata	4.7	A	M	Dasypus novemcinctus				1
LA-1S	Ornithodoros turicata	6.3	A	F
LA-1T	Ornithodoros turicata	4.5	A	M
LA-23A	Ornithodoros turicata	2.4	N	N (late)
LA-23B	Ornithodoros turicata	2.5	N	N (late)
LA-23C	Ornithodoros turicata	2.2	N	N (late)	Homo sapiens				1
LA-24D	Ornithodoros turicata	3	N	N (late)	Didelphis virginiana	Homo sapiens			2
LA-24E	Ornithodoros turicata	4.5	A	M	Dasypus novemcinctus	Homo sapiens	Sus scrofa		3
LA-24F	Ornithodoros turicata	2	N	N	Didelphis virginiana	Dasypus novemcinctus	Homo sapiens		3
LA-24G	Ornithodoros turicata	6.6	A	F	Didelphis virginiana	Dasypus novemcinctus			2
LA-24H	Ornithodoros turicata	3.8	A	M
LA-24I	Ornithodoros turicata	2	N	N	Dasypus novemcinctus				1
LA-24J	Ornithodoros turicata	2	N	N	Didelphis virginiana	Homo sapiens			2
LA-24K	Ornithodoros turicata	2.2	N	N
LA-24L	Ornithodoros turicata	2.5	N	N (late)	Dasypus novemcinctus	Didelphis virginiana	Homo sapiens		3
LA-24M	Ornithodoros turicata	1.8	N	N
LA-24N	Ornithodoros turicata	5	A	M	Dasypus novemcinctus				1
LA-24O	Ornithodoros turicata	1.8	N	N
LA-24P	Ornithodoros turicata	2.2	N	N
LA-24Q	Ornithodoros turicata	2	N	N	Didelphis virginiana	Dasypus novemcinctus	Homo sapiens		3
LA-24R	Ornithodoros turicata	1.9	N	N	Dasypus novemcinctus	Homo sapiens	Gallus gallus	Didelphis virginiana	4
LA-24S	Ornithodoros turicata	2.4	N	N
LA-24T	Ornithodoros turicata	2.1	N	N (late)	Didelphis virginiana				1
LA-24U	Ornithodoros turicata	1.8	N	N
LA-24V	Ornithodoros turicata	2.5	N	N (late)
LA-25A	Ornithodoros turicata	5.6	A	M	Dasypus novemcinctus	Homo sapiens			2
LA-25B	Ornithodoros turicata	3.5	N	N (late)	Dasypus novemcinctus	Homo sapiens			2
LA-25CS	Ornithodoros turicata	2.8	N	N	Homo sapiens				1
LA-25CT	Ornithodoros turicata	2	N	N	Homo sapiens				1
LA-25CU	Ornithodoros turicata	3	N	N (late)	Homo sapiens				1
LA-25CV	Ornithodoros turicata	1.8	N	N	Homo sapiens				1
LA-25CW	Ornithodoros turicata	2.1	N	N (late)
LA-25CX	Ornithodoros turicata	1.4	N	N
LA-25CY	Ornithodoros turicata	3	N	N (late)	Dasypus novemcinctus				1
LA-25CZ	Ornithodoros turicata	1.5	N	N
LA-25D	Ornithodoros turicata	2.1	N	N	Dasypus novemcinctus	Homo sapiens			2
LA-25DA	Ornithodoros turicata	1.5	N	N	Homo sapiens				1
LA-25DB	Ornithodoros turicata	1.5	N	N
LA-25DC	Ornithodoros turicata	5.6	A	F	Dasypus novemcinctus	Homo sapiens			2
LA-25DD	Ornithodoros turicata	3	N	N (late)
LA-25DE	Ornithodoros turicata	2	N	N
LA-25E	Ornithodoros turicata	3	N	N (late)
LA-25F	Ornithodoros turicata	5.4	A	F	Dasypus novemcinctus				1
LA-25G	Ornithodoros turicata	3.2	N	N (late)	Dasypus novemcinctus				1
LA-26A	Ornithodoros turicata	6	A	F
LA-26B	Ornithodoros turicata	2	N	N	Dasypus novemcinctus	Homo sapiens			2
LA-26C	Ornithodoros turicata	3.4	N	N (late)	Dasypus novemcinctus				1
LA-26D	Ornithodoros turicata	2.2	N	N	Dasypus novemcinctus				1
LA-26E	Ornithodoros turicata	6	A	M	Dasypus novemcinctus				1
LA-26F	Ornithodoros turicata	4.9	N	N (late)	Dasypus novemcinctus				1
LA-26G	Ornithodoros turicata	5.2	A	M	Dasypus novemcinctus	Homo sapiens			2
LA-26H	Ornithodoros turicata	3	N	N (late)	Dasypus novemcinctus	Homo sapiens			2
LA-26I	Ornithodoros turicata	4.8	A	M	Dasypus novemcinctus	Scaphiopus hurterii			2
LA-26J	Ornithodoros turicata	4.2	N	N (late)	Dasypus novemcinctus	Homo sapiens			2
LA-26K	Ornithodoros turicata	3.3	N	N (late)	Dasypus novemcinctus				1
LA-26L	Ornithodoros turicata	5	A	M	Dasypus novemcinctus				1
LA-26M	Ornithodoros turicata	3.3	N	N (late)	Dasypus novemcinctus	Homo sapiens			2
LA-26N	Ornithodoros turicata	6.6	A	F	Dasypus novemcinctus	Homo sapiens			2
LA-26O	Ornithodoros turicata	5	A	M	Dasypus novemcinctus				1
LA-26P	Ornithodoros turicata	4.5	A	F	Dasypus novemcinctus	Homo sapiens			2
LA-26R	Ornithodoros turicata	5.5	A	M	Dasypus novemcinctus				1
LA-26S	Ornithodoros turicata	4	N	N (late)
LA-26T	Ornithodoros turicata	3.2	N	N (late)	Dasypus novemcinctus				1
LA-26U	Ornithodoros turicata	5	A	F	Dasypus novemcinctus				1
LA-26V	Ornithodoros turicata	7.1	A	F	Dasypus novemcinctus				1
LA-26W	Ornithodoros turicata	6.5	A	F	Dasypus novemcinctus				1
LA-26X	Ornithodoros turicata	0.8	L	L
LA-26Y	Ornithodoros turicata	1	L	L
LA-2AA	Ornithodoros turicata	3.6	N	N	Dasypus novemcinctus				1
LA-2AB	Ornithodoros turicata	0.8	L	L
LA-2AC	Ornithodoros turicata	1.3	N	N
LA-2AD	Ornithodoros turicata	1.7	N	N	Dasypus novemcinctus	Eleutherodactylus marnockii	Homo sapiens		3
LA-2AE	Ornithodoros turicata	0.8	L	L
LA-2AF	Ornithodoros turicata	0.6	L	L
LA-2AG	Ornithodoros turicata	2	N	N
LA-2AH	Ornithodoros turicata	2	N	N
LA-2AI	Ornithodoros turicata	0.8	L	L
LA-2AJ	Ornithodoros turicata	0.8	L	L
LA-2AK	Ornithodoros turicata	0.8	L	L
LA-2AL	Ornithodoros turicata	1.3	N	N
LA-2AM	Ornithodoros turicata	2	N	N	Dasypus novemcinctus	Homo sapiens			2
LA-2AN	Ornithodoros turicata	0.8	L	L
LA-2AO	Ornithodoros turicata	1.8	N	N
LA-2AP	Ornithodoros turicata	3.4	N	N (late)	Dasypus novemcinctus	Homo sapiens	Didelphis virginiana		3
LA-2AQ	Ornithodoros turicata	4.8	A	F	Dasypus novemcinctus	Homo sapiens			2
LA-2AR	Ornithodoros turicata	0.8	L	L
LA-2AS	Ornithodoros turicata	2.7	N	N
LA-2AT	Ornithodoros turicata	0.8	L	L
LA-2AU	Ornithodoros turicata	0.8	L	L
LA-2AV	Ornithodoros turicata	0.8	L	L
LA-2AW	Ornithodoros turicata	2.8	N	N
LA-2AX	Ornithodoros turicata	0.8	L	L
LA-2AY	Ornithodoros turicata	0.8	L	L	Homo sapiens				1
LA-2AZ	Ornithodoros turicata	1.3	N	N
LA-2BA	Ornithodoros turicata	2	N	N
LA-2BB	Ornithodoros turicata	2	N	N
LA-2BC	Ornithodoros turicata	2.5	N	N
LA-2BD	Ornithodoros turicata	1.8	N	N
LA-2BE	Ornithodoros turicata	1.9	N	N
LA-2BF	Ornithodoros turicata	2	N	N
LA-2BG	Ornithodoros turicata	1.3	N	N
LA-2BH	Ornithodoros turicata	2	N	N
LA-2BI	Ornithodoros turicata	1.1	N	N
LA-2BJ	Ornithodoros turicata	1.3	N	N
LA-2BK	Ornithodoros turicata	0.8	L	L
LA-2BL	Ornithodoros turicata	3.9	A	M
LA-2BM	Ornithodoros turicata	4.6	A	M
LA-2BN	Ornithodoros turicata	4.3	A	M
LA-2BO	Ornithodoros turicata	6	A	F
LA-2BP	Ornithodoros turicata	4.6	A	F
LA-2BQ	Ornithodoros turicata	5	A	F
LA-2BR	Ornithodoros turicata	3.4	A	M
LA-2E	Ornithodoros turicata	3.5	A	M	Dasypus novemcinctus	Eleutherodactylus marnockii			2
LA-2J	Ornithodoros turicata	4.8	A	M
LA-2M	Ornithodoros turicata	0.8	L	L
LA-2N	Ornithodoros turicata	0.8	L	L
LA-2O	Ornithodoros turicata	4.5	A	M
LA-2P	Ornithodoros turicata	3	N	N (late)	Didelphis virginiana				1
LA-2R	Ornithodoros turicata	1.7	N	N
LA-2S	Ornithodoros turicata	0.8	L	L
LA-2T	Ornithodoros turicata	0.7	L	L
LA-2U	Ornithodoros turicata	2	N	N
LA-2V	Ornithodoros turicata	1.7	N	N
LA-2W	Ornithodoros turicata	1.3	N	N
LA-2X	Ornithodoros turicata	1.4	N	N	Eleutherodactylus marnockii	Homo sapiens			2
LA-2Y	Ornithodoros turicata	0.8	L	L
LA-2Z	Ornithodoros turicata	0.8	L	L
LA-6A	Ornithodoros turicata	6	A	F	Dasypus novemcinctus	Homo sapiens			2
LA-6AA	Ornithodoros turicata	2.5	N	N (late instar)
LA-6AB	Ornithodoros turicata	7.2	A	F	Dasypus novemcinctus				1
LA-6AC	Ornithodoros turicata	2.1	N	N
LA-6AD	Ornithodoros turicata	2	N	N	Dasypus novemcinctus				1
LA-6AF	Ornithodoros turicata	6.4	A	F
LA-6AG	Ornithodoros turicata	3	A	M
LA-6AH	Ornithodoros turicata	5.5	A	M
LA-6AJ	Ornithodoros turicata	5	A	M
LA-6AK	Ornithodoros turicata	3.5	N	N (late)
LA-6AL	Ornithodoros turicata	4.8	A	M
LA-6AM	Ornithodoros turicata	1.8	N	N	Homo sapiens				1
LA-6AN	Ornithodoros turicata	5	A	M	Dasypus novemcinctus				1
LA-6AO	Ornithodoros turicata	3.6	A	M
LA-6AP	Ornithodoros turicata	5.1	A	M	Dasypus novemcinctus				1
LA-6AQ	Ornithodoros turicata	5.5	A	M	Dasypus novemcinctus				1
LA-6AT	Ornithodoros turicata	1.5	N	N
LA-6AV	Ornithodoros turicata	1.8	N	N	Dasypus novemcinctus	Sus scrofa	Homo sapiens		3
LA-6AW	Ornithodoros turicata	1.8	N	N	Dasypus novemcinctus				1
LA-6AX	Ornithodoros turicata	1.2	N	N	Homo sapiens	Dasypus novemcinctus			2
LA-6AY	Ornithodoros turicata	1.3	N	N
LA-6AZ	Ornithodoros turicata	1.5	N	N
LA-6B	Ornithodoros turicata	4.5	A	F
LA-6BA	Ornithodoros turicata	1.4	N	N
LA-6BB	Ornithodoros turicata	2	N	N	Dasypus novemcinctus	Homo sapiens			2
LA-6BN	Ornithodoros turicata	1.2	N	N
LA-6BO	Ornithodoros turicata	1.4	N	N
LA-6BP	Ornithodoros turicata	2	N	N
LA-6BQ	Ornithodoros turicata	1.4	N	N
LA-6BR	Ornithodoros turicata	1.9	N	N
LA-6BS	Ornithodoros turicata	2	N	N
LA-6BT	Ornithodoros turicata	3	N	N (late)
LA-6BU	Ornithodoros turicata	2	N	N
LA-6BV	Ornithodoros turicata	1.4	N	N
LA-6BW	Ornithodoros turicata	1.2	N	N
LA-6BX	Ornithodoros turicata	2.2	N	N	Dasypus novemcinctus	Gallus gallus			2
LA-6BY	Ornithodoros turicata	3.1	N	N
LA-6BZ	Ornithodoros turicata	3.7	N	N (late)
LA-6C	Ornithodoros turicata	5.2	A	M
LA-6CA	Ornithodoros turicata	2.6	N	N	Didelphis virginiana				1
LA-6CB	Ornithodoros turicata	4.6	N	N (late)
LA-6D	Ornithodoros turicata	8	A	F
LA-6E	Ornithodoros turicata	3.6	N	N (late instar)	Homo sapiens	Dasypus novemcinctus			2
LA-6F	Ornithodoros turicata	6	A	F
LA-6G	Ornithodoros turicata	4	A	M
LA-6H	Ornithodoros turicata	7.8	A	F
LA-6I	Ornithodoros turicata	6.4	A	F
LA-6J	Ornithodoros turicata	5.9	A	F
LA-6K	Ornithodoros turicata	8	A	F
LA-6L	Ornithodoros turicata	1.4	N	N
LA-6M	Ornithodoros turicata	5	A	M	Dasypus novemcinctus	Homo sapiens			2
LA-6N	Ornithodoros turicata	5	A	F
LA-6O	Ornithodoros turicata	2.3	N	N
LA-6Q	Ornithodoros turicata	7.4	A	F	Dasypus novemcinctus				1
LA-6R	Ornithodoros turicata	7	A	F
LA-6S	Ornithodoros turicata	6.1	A	F
LA-6T	Ornithodoros turicata	0.8	L	L
LA-6U	Ornithodoros turicata	6.1	A	F
LA-6V	Ornithodoros turicata	4.5	A	M	Dasypus novemcinctus				1
LA-6W	Ornithodoros turicata	7.1	A	F
LA-7A	Ornithodoros turicata	3.6	A	F	Homo sapiens				1
LA-7C	Ornithodoros turicata	6.5	A	F	Didelphis virginiana	Crotalus spp			2
LA-7D	Ornithodoros turicata	4	N	N (late)	Scaphiopus hurterii	Didelphis virginiana			2
LA-7E	Ornithodoros turicata	2.5	N	N (late)
LA-7F	Ornithodoros turicata	2.5	N	N (late)	Scaphiopus hurterii				1
LA-7G	Ornithodoros turicata	3.3	N	N (late)	Dasypus novemcinctus	Didelphis virginiana			2
LA-7H	Ornithodoros turicata	1.5	N	N	Mephitis mephitis				1
LA-7I	Ornithodoros turicata	2.8	N	N (late)	Homo sapiens				1
LA-7J	Ornithodoros turicata	4.7	A	F	Didelphis virginiana				1
LA-7K	Ornithodoros turicata	3.1	A	M
LA-7L	Ornithodoros turicata	4.5	A	F	Neotoma micropus	Didelphis virginiana			2
LA-7M	Ornithodoros turicata	2.3	N	N	Scaphiopus hurterii	Homo sapiens			2
LA-7N	Ornithodoros turicata	3	N	N (late)	Didelphis virginiana	Homo sapiens			2
LA-7O	Ornithodoros turicata	4.3	A	F
LA-7P	Ornithodoros turicata	4	N	N (late)	Didelphis virginiana	Homo sapiens			2
LA-7Q	Ornithodoros turicata	1.5	N	N
LA-7R	Ornithodoros turicata	3.4	N	N (late)	Didelphis virginiana	Gallus gallus			2
LA-7S	Ornithodoros turicata	2.4	N	N (late)	Homo sapiens				1
LA-7T	Ornithodoros turicata	2	N	N
LA-7U	Ornithodoros turicata	2.2	N	N	Homo sapiens				1
LA-7V	Ornithodoros turicata	5	N	N (late)	Didelphis virginiana				1
LA-7W	Ornithodoros turicata	2.1	N	N	Scaphiopus hurterii	Homo sapiens			2
LA-7X	Ornithodoros turicata	3	N	N (late)
LA-7Y	Ornithodoros turicata	1.8	N	N	Didelphis virginiana	Homo sapiens			2
LA-8A	Ornithodoros turicata	3.2	N	N (late instar)
LA-8AA	Ornithodoros turicata	2.2	N	N
LA-8AB	Ornithodoros turicata	3.6	N	N (late instar)
LA-8AC	Ornithodoros turicata	1.8	N	N
LA-8AD	Ornithodoros turicata	0.8	L	L
LA-8AE	Ornithodoros turicata	1	N	N
LA-8AF	Ornithodoros turicata	4.5	A	M
LA-8AG	Ornithodoros turicata	4.8	A	M
LA-8AH	Ornithodoros turicata	4.6	N	N (late instar)
LA-8AI	Ornithodoros turicata	3.4	N	N
LA-8AJ	Ornithodoros turicata	6.2	A	F
LA-8AK	Ornithodoros turicata	5.5	A	F
LA-8AL	Ornithodoros turicata	2.2	N	N
LA-8AM	Ornithodoros turicata	6.2	A	F
LA-8AN	Ornithodoros turicata	6.2	A	F
LA-8AO	Ornithodoros turicata	5.7	A	F
LA-8AP	Ornithodoros turicata	3.6	N	N (late instar)
LA-8AQ	Ornithodoros turicata	3.2	N	N (late instar)
LA-8AR	Ornithodoros turicata	2	N	N
LA-8AS	Ornithodoros turicata	0.8	L	L
LA-8AT	Ornithodoros turicata	6.9	A	F
LA-8AU	Ornithodoros turicata	2	N	N
LA-8AV	Ornithodoros turicata	3	N	N (late instar)
LA-8AW	Ornithodoros turicata	0.8	L	L
LA-8AX	Ornithodoros turicata	0.8	L	L
LA-8AY	Ornithodoros turicata	2	N	N
LA-8AZ	Ornithodoros turicata	0.8	L	L
LA-8B	Ornithodoros turicata	2.8	N	N (late instar)	Didelphis virginiana	Homo sapiens			2
LA-8BA	Ornithodoros turicata	0.8	L	L
LA-8BB	Ornithodoros turicata	0.8	L	L
LA-8BC	Ornithodoros turicata	7.5	A	F	Dasypus novemcinctus				1
LA-8BD	Ornithodoros turicata	4.7	A	M	Homo sapiens				1
LA-8BE	Ornithodoros turicata	6.4	A	F
LA-8BF	Ornithodoros turicata	4.4	N	N (late)
LA-8BG	Ornithodoros turicata	7.5	A	F
LA-8BH	Ornithodoros turicata	4.4	N	N (late)
LA-8BI	Ornithodoros turicata	4	N	N (late)
LA-8BJ	Ornithodoros turicata	4.3	A	M
LA-8BK	Ornithodoros turicata	3	N	N (late)	Didelphis virginiana	Homo sapiens			2
LA-8BL	Ornithodoros turicata	4	N	N (late)
LA-8BM	Ornithodoros turicata	5	A	M
LA-8BN	Ornithodoros turicata	5.1	A	M
LA-8BO	Ornithodoros turicata	5.2	A	M
LA-8BP	Ornithodoros turicata	5	A	F
LA-8BQ	Ornithodoros turicata	7	A	F	Didelphis virginiana				1
LA-8BR	Ornithodoros turicata	4.2	A	M
LA-8BS	Ornithodoros turicata	6.5	A	F
LA-8BT	Ornithodoros turicata	3.1	N	N (late)	Didelphis virginiana	Homo sapiens			2
LA-8BU	Ornithodoros turicata	5	A	M
LA-8BV	Ornithodoros turicata	2.6	N	N
LA-8BW	Ornithodoros turicata	2	N	N
LA-8BX	Ornithodoros turicata	1.7	N	N	Didelphis virginiana				1
LA-8BY	Ornithodoros turicata	2.7	N	N
LA-8BZ	Ornithodoros turicata	2	N	N
LA-8C	Ornithodoros turicata	2	N	N (late instar)
LA-8CA	Ornithodoros turicata	2.8	N	N
LA-8CB	Ornithodoros turicata	2.8	N	N
LA-8CC	Ornithodoros turicata	3	N	N (late)
LA-8CD	Ornithodoros turicata	3	N	N (late)
LA-8CE	Ornithodoros turicata	3	N	N (late)
LA-8CF	Ornithodoros turicata	2.4	N	N
LA-8CG	Ornithodoros turicata	2.7	N	N
LA-8CH	Ornithodoros turicata	2.4	N	N
LA-8CI	Ornithodoros turicata	3	N	N
LA-8CJ	Ornithodoros turicata	3.4	N	N (late)
LA-8CK	Ornithodoros turicata	1.8	N	N
LA-8CL	Ornithodoros turicata	1.6	N	N
LA-8CM	Ornithodoros turicata	1.7	N	N
LA-8CN	Ornithodoros turicata	2	N	N
LA-8CO	Ornithodoros turicata	1.9	N	N
LA-8CP	Ornithodoros turicata	2.1	N	N
LA-8CQ	Ornithodoros turicata	2.1	N	N
LA-8CR	Ornithodoros turicata	2	N	N	Homo sapiens	Didelphis virginiana			2
LA-8CS	Ornithodoros turicata	1.9	N	N
LA-8CT	Ornithodoros turicata	2.2	N	N
LA-8CU	Ornithodoros turicata	2.1	N	N
LA-8CV	Ornithodoros turicata	5	A	F
LA-8CW	Ornithodoros turicata	1.8	N	N
LA-8CX	Ornithodoros turicata	2	N	N
LA-8CY	Ornithodoros turicata	2	N	N
LA-8CZ	Ornithodoros turicata	4.9	A	F
LA-8D	Ornithodoros turicata	6	A	F	Didelphis virginiana				1
LA-8DA	Ornithodoros turicata	2.1	N	N	Homo sapiens	Didelphis virginiana			2
LA-8DB	Ornithodoros turicata	2.9	N	N (late)
LA-8DC	Ornithodoros turicata	5	A	M
LA-8DD	Ornithodoros turicata	4.6	A	M	Didelphis virginiana				1
LA-8DE	Ornithodoros turicata	4	A	M
LA-8DF	Ornithodoros turicata	1.6	N	N
LA-8DG	Ornithodoros turicata	1.8	N	N
LA-8DH	Ornithodoros turicata	4.4	A	M
LA-8DI	Ornithodoros turicata	4.7	N	N (late)
LA-8DJ	Ornithodoros turicata	7.3	A	F
LA-8DW	Ornithodoros turicata	3	N	N	Didelphis virginiana				1
LA-8DX	Ornithodoros turicata	3.1	N	N	Didelphis virginiana				1
LA-8DY	Ornithodoros turicata	3	N	N	Didelphis virginiana				1
LA-8DZ	Ornithodoros turicata	3.4	N	N	Didelphis virginiana				1
LA-8E	Ornithodoros turicata	5	A	M	Didelphis virginiana				1
LA-8EA	Ornithodoros turicata	0.8	L	L
LA-8EB	Ornithodoros turicata	2.5	N	N	Didelphis virginiana				1
LA-8EC	Ornithodoros turicata	2.4	N	N
LA-8ED	Ornithodoros turicata	1.5	N	N
LA-8EE	Ornithodoros turicata	2.8	N	N
LA-8EF	Ornithodoros turicata	2.5	N	N
LA-8EG	Ornithodoros turicata	2.5	N	N
LA-8EH	Ornithodoros turicata	3.5	N	N
LA-8EI	Ornithodoros turicata	2.4	N	N
LA-8EJ	Ornithodoros turicata	3.8	N	N
LA-8EK	Ornithodoros turicata	3.5	N	N
LA-8EL	Ornithodoros turicata	2.7	N	N
LA-8EM	Ornithodoros turicata	3.3	N	N
LA-8EN	Ornithodoros turicata	4.8	A	M
LA-8EO	Ornithodoros turicata	2.4	N	N
LA-8EP	Ornithodoros turicata	2.3	N	N
LA-8EQ	Ornithodoros turicata	2.6	N	N
LA-8ER	Ornithodoros turicata	1.4	N	N
LA-8ES	Ornithodoros turicata	3.9	N	N (late)
LA-8ET	Ornithodoros turicata	2.5	N	N
LA-8F	Ornithodoros turicata	3.4	N	N (late instar)
LA-8G	Ornithodoros turicata	3.8	N	N (late instar)
LA-8H	Ornithodoros turicata	6.2	A	F
LA-8I	Ornithodoros turicata	7.3	A	F
LA-8J	Ornithodoros turicata	6.1	A	F
LA-8K	Ornithodoros turicata	1.8	N	N
LA-8L	Ornithodoros turicata	4.4	N	N (late instar)
LA-8M	Ornithodoros turicata	4.5	A	M	Didelphis virginiana				1
LA-8N	Ornithodoros turicata	6.3	A	F	Scaphiopus hurterii				1
LA-8P	Ornithodoros turicata	2.6	N	N
LA-8Q	Ornithodoros turicata	3	N	N (late instar)
LA-8R	Ornithodoros turicata	3	N	N (late instar)
LA-8S	Ornithodoros turicata	4.3	N	N (late instar)
LA-8T	Ornithodoros turicata	6.1	A	F
LA-8U	Ornithodoros turicata	1.2	N	N
LA-8V	Ornithodoros turicata	6.8	A	F
LA-8W	Ornithodoros turicata	1.2	N	N
LA-8X	Ornithodoros turicata	5.4	A	F
LA-8Y	Ornithodoros turicata	6.1	A	F
LA-8Z	Ornithodoros turicata	0.6	L	L
